# Determining the link between alpha-gal-containing antigens in North American ticks and red meat allergy

**DOI:** 10.1101/505776

**Authors:** Gary Crispell, Scott P. Commins, Stephanie A. Archer-Hartman, Shailesh Choudhary, Guha Dharmarajan, Parastoo Azadi, Shahid Karim

**Affiliations:** Department of Cell and Molecular Biology, School of Biological, Environment and Earth Sciences, The University of Southern Mississippi, Hattiesburg, MS 39406, USA; Department of Medicine & Pediatrics, University of North Carolina, Chapel Hill, NC 27599-7280, USA; Complex Carbohydrate Research Center, University of Georgia, Athens, Georgia 30602-4712, USA; Savannah River Ecology Laboratory, University of Georgia, Aiken, South Carolina 29808, USA

**Keywords:** Alpha-gal, red meat allergy, ticks, saliva, salivary glands, glycans

## Abstract

Development of specific IgE antibodies to the oligosaccharide galactose-α-1, 3-galactose (α-gal) following tick bites has been shown to be the source of red meat allergy. In this study, we investigated the presence of α-gal in four tick species: the lone-star tick (*Amblyomma americanum*), the Gulf-Coast tick (*Amblyomma maculatum*), the American dog tick (*Dermacentor variabilis*), and the black-legged tick (*Ixodes scapularis*) by using a combination of immunoproteome, carbohydrate analysis, and basophil activation approaches. Using anti-α-gal antibodies, α-gal was identified in the salivary glands of both *Am. americanum* and *Ix. scapularis*, while *Am. maculatum* and *De. variabilis* appeared to lack the sugar. PNGase F treatment confirmed the deglycosylation of N-linked α-gal-containing proteins in tick salivary glands. Immunolocalization of α-gal moieties to the salivary secretory vesicles of the salivary acini also confirmed the secretory nature of α-gal-containing antigens in ticks. *Am. americanum* ticks were fed human blood (lacks α-gal) using an artificial membrane feeding system to determine the source of α-gal. N-linked glycan analysis revealed that *Am. americanum* and *Ix. scapularis* have α-gal in their saliva and salivary glands, but *Am. maculatum* contains no detectable quantity. Salivary samples from *Am. americanum* and *Ix. scapularis* stimulated activation of basophils primed with plasma from α-gal allergic subjects. Together, our data support the idea that bites from certain tick species may specifically create a risk for the development of α-gal-specific IgE and hypersensitivity reactions in humans. Alpha-Gal syndrome challenges the current food allergy paradigm and broadens opportunities for future research.
