## Supplementary Data Table S2 for "Determining the link between alpha-gal-containing antigens in North American ticks and red meat allergy"

### Sheet: Presence of Glycans in Ticks
Name	Obs Mass	Proposed Structures	A. americanum UF SG	A. americanum PF SG	A. americanum Saliva	A. maculatum UF SG	A. maculatum PF SG	A. maculatum Saliva	I. scapularis UF SG	I. scapularis PF SG	I. scapularis Saliva
G1	885.433		X	X	X		X	X		X
G2	967.487		X	X		X	X	X	X	X	X
G3	1141.58		X		X	X				X	X
G4	1171.59		X	X	X	X	X		X	X	X
G5	1345.68			X	X	X	X	X	X	X	X
G6	1375.69		X	X	X	X	X	X	X	X	X
G7	1386.7									X	X
G8	1416.71			X		X
G9	1549.78		X	X	X	X	X	X		X	X
G10	1579.79		X	X	X	X	X	X	X	X	X
G11	1590.8					X	X	X	X	X	X
G12	1620.81		X	X
G13	1661.83			X	X		X	X	X	X
G14	1753.88			X	X	X	X	X
G15	1783.89		X	X	X	X	X	X	X	X	X
G16	1794.9		X	X	X	X	X	X	X	X	X
G17	1821.92								X	X
G18	1824.91		X	X	X	X
G19	1835.93		X	X	X	X	X	X	X	X	X
G20	1865.94		X	X	X	X	X	X	X
G21	1906.97		X	X	X		X	X	X
G22	1981.98								X	X
G23	1987.99		X						X
G24	1987.99		X	X	X	X	X	X		X	X
G25	1999.01		X	X	X	X	X		X	X	X
G26	1999.01			X						X
G27	2012								X
G28	2023.02									X
G29	2029.01		X	X		X	X?			X
G30	2029.01			X	X					X
G31	2040.03		X	X		X	X	X
G32	2067.04			X			X			X	X
G33	2070.05		X	X			X	X	X		X
G34	2081.06		X	X	X	X	X	X	X	X	X
G35	2111.07		X	X		X	X	X	X
G36	2156.07				X
G37	2192.09		X	X	X	X	X	X	X	X	X
G38	2203.11		X	X		X	X?			X
G39	2203.11			X	X					X
G40	2216.09		X			X	X
G41	2233.12				X					X
G42	2244.13		X	X	X	X	X	X	X	X
G43	2257.13		X	X			X	X
G44	2271.14		X	X			X	X		X
G45	2274.14					X
G46	2274.14			X
G47	2285.16		X	X	X	X	X	X	X	X	X
G48	2312.17									X
G49	2315.17		X	X		X	X	X		X
G50	2326.19								X		X
G51	2330.15					X
G52	2366.17									X
G53	2390.18									X
G54	2396.19		X	X	X	X	X	X	X	X	X
G55	2401.2		X	X	X		X			X
G56	2420.19					X
G57	2431.21		X					X
G58	2448.22			X	X
G59	2459.24		X
G60	2461.22		X	X		X	X	X
G61	2472.23					X
G62	2475.24		X	X			X	X		X
G63	2478.25								X	X
G64	2489.26		X	X	X	X	X	X	X	X	X
G65	2519.26		X	X				X
G66	2530.29		X	X					X	X	X
G67	2560.3		X
G68	2600.29			X	X		X	X		X
G69	2605.29				X
G70	2652.33			X	X				X	X
G71	2663.34		X
G72	2693.36		X						X	X
G73	2706.35		X
G74	2717.36					X
G75	2734.38		X	X							X
G76	2792.39							X
G77	2938.48		X	X
G78	3142.59									X

### Sheet: Abundance of Glycans in Ticks
Name	A. americanum UF SG	A. americanum PF SG	A. americanum Saliva	A. maculatum UF SG	A. maculatum PF SG	A. maculatum Saliva	I. scapularis UF SG	I. scapularis PF SG	I. scapularis Saliva
G1	2.27	1.44	0.19		1.09	0.03		0
G2	1.67	1.76		3.42	2.33	0.22	1.8	2.7	3		Numbers represent the percentage of total N-glycans identified in each sample
G3	0.65		5.02	1.94				3.5	3.6		Numbers in red represent alpha-gal containing N-glycans identified in each sample
G4	0.82	0.85	2.06	2.69	1.74		0	0	0
G5		0.63	2.99	2.08	1.97	0.57	1.5	1.3	0
G6	0.37	0.7	3.45	2.85	1.68	0.62	0.4	0.7	0.2
G7								0	2
G8		0.08		0.03
G9	0.79	1.43	3.37	0.58	1.9	0.51		0	19.6
G10	2.12	4.15	3.57	2.56	3.61	1.88	2.1	11.5	21.7
G11				0.34	2.13	0.22	4.7	4.9	3.5
G12	0.02	0.37
G13		0.11	0.43		0.1	0.64	0.2	0
G14		1.07	1.39	0.05	1.69	1.73
G15	7.61	11.16	9	17.28	6.47	3.13	4.4	0	17.6
G16	0.28	1.16	0.19	0.7	1.98	0.8	4.3	14	0.5
G17							4	1
G18	0.1	0.64	0.34	0.26
G19	0.27	1.56	1.17	6.54	4.09	2.22	10.8	0.8	1
G20	0.09	0.34	0.03	0.24	0.5	0.83	0.1	4.1
G21	0.6	5.06	0.05		0.04	1.29	0.5
G22							0	0.1
G23							3.4
G24	8.88	9.93	12.79	2.7	5.77	4.51		8.6	5.3
G25	0.39	Trace	0.26	1.65	1.13		4	1.7	0.4
G26		Trace						1.7
G27							1.4
G28								4.7
G29	0.05	0.11		Trace	0.12			0
G30		0.11	Trace					0
G31	0.29	0.81		0.79	2.46	2.95
G32		0.62			1.14			0	1.1
G33	0.59	0.44			0.48	1.08	0.8		0
G34	4.06	11.87	0.52	35.58	14.59	12.62	11	17.4	9
G35	1.52	2.36		1.64	1.91	2.35	0.1
G36			0.24
G37	8.28	7.49	13.18	2.24	3.9	6.83	3.8	9.6	5.1
G38	0.08	0.11		0.47	0.11			0
G39		0.11	Trace					0
G40	0.03			0.1	0.17
G41			Trace					0
G42	1.94	1.28	0.24	1.23	2.6	2.16	12.6	0
G43	0.76	0.73			1.24	0.74
G44	0.99	0.7			1.62	1.1		0.4
G45				Trace
G46		0.18
G47	13.18	10.97	0.42	5.61	17.17	18.78	5.6	3.6	1.4
G48								0.1
G49	2.36	1.14		0.33	1.62	2.09		0
G50							0.1		0
G51				0.47
G52								0
G53								0
G54	9.68	6.87	33.75	1.75	2.51	13.29	13.5	7.3	4.6
G55	0.22	0.16	1.33		0.02			0
G56				0.49
G57	0.07					0.14
G58		0.44	Trace
G59	0.47
G60	1.54	0.67		0.15	0.68	1.73
G61				0.16
G62	1.64	0.6			0.89	1.16		0.1
G63							1.9	Trace
G64	19.72	8.34	0.61	1.68	7.57	12.88	2.2	0.1	0.1
G65	1.2	0.29				0.2
G66	0.36	0.18					0.1	0	0
										*
G67	0.24
G68		0.2	3.04		0.11	0.18		0.5
G69			0.04
G70		0.72	0.15				4.4	0		*
G71	0.91
G72	0.59						0.1	0
G73	0.02
G74				1.38
G75	0.75	0.07							0.2
G76						0.51
G77	0.42	0.02
G78								0
